# Vesalius: high-resolution in silico anatomization of Spatial Transcriptomic data using Image Analysis

**DOI:** 10.1101/2021.08.13.456235

**Authors:** Patrick C.N. Martin, Hyobin Kim, Cecilia Lövkvist, Byung-Woo Hong, Kyoung Jae Won

## Abstract

Characterization of tissue architecture promises to deliver insights into development, cell communication and disease. *In silico* spatial domain retrieval methods have been developed for spatial transcriptomics (ST) data assuming transcriptional similarity of neighboring barcodes. However, domain retrieval approaches with this assumption cannot work in complex tissues composed of multiple cell types. This task becomes especially challenging in cellular resolution ST methods. We developed Vesalius to decipher tissue anatomy from ST data by applying image processing technology. Vesalius uniquely detected territories composed of multiple cell types and successfully recovered tissue structures in high-resolution ST data including in mouse brain, embryo, liver, and colon. Utilizing this tissue architecture, Vesalius identified tissue morphology specific gene expression and regional specific gene expression changes for astrocytes, interneuron, oligodendrocytes, and entorhinal cells in the mouse brain.
