## Supplementary Table 1 for "Vesalius: high-resolution in silico anatomization of Spatial Transcriptomic data using Image Analysis"

	Replicate	Regime	n_cells	territory	cellType
1	1	nt3_nc9_uniform	9	1	Oligodendrocyte+Oligodendrocyte
2	1	nt3_nc9_uniform	9	1	Ependymal+Ependymal
3	1	nt3_nc9_uniform	9	1	Entorhinal+Entorhinal
4	1	nt3_nc9_uniform	9	2	Astrocyte+Astrocyte
5	1	nt3_nc9_uniform	9	2	Dentate+Dentate
6	1	nt3_nc9_uniform	9	2	Endothelial_Stalk+Endothelial_Stalk
7	1	nt3_nc9_uniform	9	3	Choroid+Choroid
8	1	nt3_nc9_uniform	9	3	Cajal_Retzius+Cajal_Retzius
9	1	nt3_nc9_uniform	9	3	Neuron.Slc17a6+Neuron.Slc17a6
10	1	nt3_nc12_uniform	12	1	CA1+CA1
11	1	nt3_nc12_uniform	12	1	Interneuron+Interneuron
12	1	nt3_nc12_uniform	12	1	Endothelial_Stalk+Endothelial_Stalk
13	1	nt3_nc12_uniform	12	1	Microglia_Macrophages+Microglia_Macrophages
14	1	nt3_nc12_uniform	12	2	Neurogenesis+Neurogenesis
15	1	nt3_nc12_uniform	12	2	Choroid+Choroid
16	1	nt3_nc12_uniform	12	2	Entorhinal+Entorhinal
17	1	nt3_nc12_uniform	12	2	Polydendrocyte+Polydendrocyte
18	1	nt3_nc12_uniform	12	3	Dentate+Dentate
19	1	nt3_nc12_uniform	12	3	Neuron.Slc17a6+Neuron.Slc17a6
20	1	nt3_nc12_uniform	12	3	CA3+CA3
21	1	nt3_nc12_uniform	12	3	Oligodendrocyte+Oligodendrocyte
22	1	nt3_nc15_uniform	15	1	Oligodendrocyte+Oligodendrocyte
23	1	nt3_nc15_uniform	15	1	Microglia_Macrophages+Microglia_Macrophages
24	1	nt3_nc15_uniform	15	1	Neuron.Slc17a6+Neuron.Slc17a6
25	1	nt3_nc15_uniform	15	1	Cajal_Retzius+Cajal_Retzius
26	1	nt3_nc15_uniform	15	1	Mural+Mural
27	1	nt3_nc15_uniform	15	2	Interneuron+Interneuron
28	1	nt3_nc15_uniform	15	2	Polydendrocyte+Polydendrocyte
29	1	nt3_nc15_uniform	15	2	CA3+CA3
30	1	nt3_nc15_uniform	15	2	CA1+CA1
31	1	nt3_nc15_uniform	15	2	Ependymal+Ependymal
32	1	nt3_nc15_uniform	15	3	Endothelial_Tip+Endothelial_Tip
33	1	nt3_nc15_uniform	15	3	Entorhinal+Entorhinal
34	1	nt3_nc15_uniform	15	3	Neurogenesis+Neurogenesis
35	1	nt3_nc15_uniform	15	3	Dentate+Dentate
36	1	nt3_nc15_uniform	15	3	Endothelial_Stalk+Endothelial_Stalk
37	1	nt3_nc3_pure	3	1	Endothelial_Stalk+Endothelial_Stalk
38	1	nt3_nc3_pure	3	2	Oligodendrocyte+Oligodendrocyte
39	1	nt3_nc3_pure	3	3	Neuron.Slc17a6+Neuron.Slc17a6
40	1	nt3_nc3_exp	3	1	Neuron.Slc17a6+Neuron.Slc17a6
41	1	nt3_nc3_exp	3	1	Microglia_Macrophages+Microglia_Macrophages
42	1	nt3_nc3_exp	3	1	CA3+CA3
43	1	nt3_nc3_exp	3	2	Neuron.Slc17a6+Neuron.Slc17a6
44	1	nt3_nc3_exp	3	2	Microglia_Macrophages+Microglia_Macrophages
45	1	nt3_nc3_exp	3	2	CA3+CA3
46	1	nt3_nc3_exp	3	3	Neuron.Slc17a6+Neuron.Slc17a6
47	1	nt3_nc3_exp	3	3	Microglia_Macrophages+Microglia_Macrophages
48	1	nt3_nc3_exp	3	3	CA3+CA3
49	1	nt3_nc4_exp	4	1	CA3+CA3
50	1	nt3_nc4_exp	4	1	CA1+CA1
51	1	nt3_nc4_exp	4	1	Interneuron+Interneuron
52	1	nt3_nc4_exp	4	1	Neuron.Slc17a6+Neuron.Slc17a6
53	1	nt3_nc4_exp	4	2	CA3+CA3
54	1	nt3_nc4_exp	4	2	CA1+CA1
55	1	nt3_nc4_exp	4	2	Interneuron+Interneuron
56	1	nt3_nc4_exp	4	2	Neuron.Slc17a6+Neuron.Slc17a6
57	1	nt3_nc4_exp	4	3	CA3+CA3
58	1	nt3_nc4_exp	4	3	CA1+CA1
59	1	nt3_nc4_exp	4	3	Interneuron+Interneuron
60	1	nt3_nc4_exp	4	3	Neuron.Slc17a6+Neuron.Slc17a6
61	1	nt3_nc5_exp	5	1	Neuron.Slc17a6+Neuron.Slc17a6
62	1	nt3_nc5_exp	5	1	Entorhinal+Entorhinal
63	1	nt3_nc5_exp	5	1	Oligodendrocyte+Oligodendrocyte
64	1	nt3_nc5_exp	5	1	Interneuron+Interneuron
65	1	nt3_nc5_exp	5	1	Endothelial_Stalk+Endothelial_Stalk
66	1	nt3_nc5_exp	5	2	Neuron.Slc17a6+Neuron.Slc17a6
67	1	nt3_nc5_exp	5	2	Entorhinal+Entorhinal
68	1	nt3_nc5_exp	5	2	Oligodendrocyte+Oligodendrocyte
69	1	nt3_nc5_exp	5	2	Interneuron+Interneuron
70	1	nt3_nc5_exp	5	2	Endothelial_Stalk+Endothelial_Stalk
71	1	nt3_nc5_exp	5	3	Neuron.Slc17a6+Neuron.Slc17a6
72	1	nt3_nc5_exp	5	3	Entorhinal+Entorhinal
73	1	nt3_nc5_exp	5	3	Oligodendrocyte+Oligodendrocyte
74	1	nt3_nc5_exp	5	3	Interneuron+Interneuron
75	1	nt3_nc5_exp	5	3	Endothelial_Stalk+Endothelial_Stalk
76	2	nt3_nc9_uniform	9	1	Entorhinal+Entorhinal
77	2	nt3_nc9_uniform	9	1	CA3+CA3
78	2	nt3_nc9_uniform	9	1	Neurogenesis+Neurogenesis
79	2	nt3_nc9_uniform	9	2	Astrocyte+Astrocyte
80	2	nt3_nc9_uniform	9	2	Neuron.Slc17a6+Neuron.Slc17a6
81	2	nt3_nc9_uniform	9	2	Ependymal+Ependymal
82	2	nt3_nc9_uniform	9	3	Cajal_Retzius+Cajal_Retzius
83	2	nt3_nc9_uniform	9	3	Oligodendrocyte+Oligodendrocyte
84	2	nt3_nc9_uniform	9	3	CA1+CA1
85	2	nt3_nc12_uniform	12	1	Astrocyte+Astrocyte
86	2	nt3_nc12_uniform	12	1	Oligodendrocyte+Oligodendrocyte
87	2	nt3_nc12_uniform	12	1	Neurogenesis+Neurogenesis
88	2	nt3_nc12_uniform	12	1	Mural+Mural
89	2	nt3_nc12_uniform	12	2	Entorhinal+Entorhinal
90	2	nt3_nc12_uniform	12	2	Cajal_Retzius+Cajal_Retzius
91	2	nt3_nc12_uniform	12	2	Endothelial_Stalk+Endothelial_Stalk
92	2	nt3_nc12_uniform	12	2	Endothelial_Tip+Endothelial_Tip
93	2	nt3_nc12_uniform	12	3	CA1+CA1
94	2	nt3_nc12_uniform	12	3	Ependymal+Ependymal
95	2	nt3_nc12_uniform	12	3	Microglia_Macrophages+Microglia_Macrophages
96	2	nt3_nc12_uniform	12	3	CA3+CA3
97	2	nt3_nc15_uniform	15	1	Polydendrocyte+Polydendrocyte
98	2	nt3_nc15_uniform	15	1	Mural+Mural
99	2	nt3_nc15_uniform	15	1	CA3+CA3
100	2	nt3_nc15_uniform	15	1	Neurogenesis+Neurogenesis
101	2	nt3_nc15_uniform	15	1	Ependymal+Ependymal
102	2	nt3_nc15_uniform	15	2	Cajal_Retzius+Cajal_Retzius
103	2	nt3_nc15_uniform	15	2	Endothelial_Stalk+Endothelial_Stalk
104	2	nt3_nc15_uniform	15	2	Interneuron+Interneuron
105	2	nt3_nc15_uniform	15	2	Choroid+Choroid
106	2	nt3_nc15_uniform	15	2	CA1+CA1
107	2	nt3_nc15_uniform	15	3	Microglia_Macrophages+Microglia_Macrophages
108	2	nt3_nc15_uniform	15	3	Entorhinal+Entorhinal
109	2	nt3_nc15_uniform	15	3	Dentate+Dentate
110	2	nt3_nc15_uniform	15	3	Neuron.Slc17a6+Neuron.Slc17a6
111	2	nt3_nc15_uniform	15	3	Astrocyte+Astrocyte
112	2	nt3_nc3_pure	3	1	Microglia_Macrophages+Microglia_Macrophages
113	2	nt3_nc3_pure	3	2	CA1+CA1
114	2	nt3_nc3_pure	3	3	Endothelial_Stalk+Endothelial_Stalk
115	2	nt3_nc3_exp	3	1	Entorhinal+Entorhinal
116	2	nt3_nc3_exp	3	1	CA1+CA1
117	2	nt3_nc3_exp	3	1	Ependymal+Ependymal
118	2	nt3_nc3_exp	3	2	Entorhinal+Entorhinal
119	2	nt3_nc3_exp	3	2	CA1+CA1
120	2	nt3_nc3_exp	3	2	Ependymal+Ependymal
121	2	nt3_nc3_exp	3	3	Entorhinal+Entorhinal
122	2	nt3_nc3_exp	3	3	CA1+CA1
123	2	nt3_nc3_exp	3	3	Ependymal+Ependymal
124	2	nt3_nc4_exp	4	1	CA1+CA1
125	2	nt3_nc4_exp	4	1	Endothelial_Stalk+Endothelial_Stalk
126	2	nt3_nc4_exp	4	1	Astrocyte+Astrocyte
127	2	nt3_nc4_exp	4	1	Choroid+Choroid
128	2	nt3_nc4_exp	4	2	CA1+CA1
129	2	nt3_nc4_exp	4	2	Endothelial_Stalk+Endothelial_Stalk
130	2	nt3_nc4_exp	4	2	Astrocyte+Astrocyte
131	2	nt3_nc4_exp	4	2	Choroid+Choroid
132	2	nt3_nc4_exp	4	3	CA1+CA1
133	2	nt3_nc4_exp	4	3	Endothelial_Stalk+Endothelial_Stalk
134	2	nt3_nc4_exp	4	3	Astrocyte+Astrocyte
135	2	nt3_nc4_exp	4	3	Choroid+Choroid
136	2	nt3_nc5_exp	5	1	Choroid+Choroid
137	2	nt3_nc5_exp	5	1	Entorhinal+Entorhinal
138	2	nt3_nc5_exp	5	1	Cajal_Retzius+Cajal_Retzius
139	2	nt3_nc5_exp	5	1	CA3+CA3
140	2	nt3_nc5_exp	5	1	Neurogenesis+Neurogenesis
141	2	nt3_nc5_exp	5	2	Choroid+Choroid
142	2	nt3_nc5_exp	5	2	Entorhinal+Entorhinal
143	2	nt3_nc5_exp	5	2	Cajal_Retzius+Cajal_Retzius
144	2	nt3_nc5_exp	5	2	CA3+CA3
145	2	nt3_nc5_exp	5	2	Neurogenesis+Neurogenesis
146	2	nt3_nc5_exp	5	3	Choroid+Choroid
147	2	nt3_nc5_exp	5	3	Entorhinal+Entorhinal
148	2	nt3_nc5_exp	5	3	Cajal_Retzius+Cajal_Retzius
149	2	nt3_nc5_exp	5	3	CA3+CA3
150	2	nt3_nc5_exp	5	3	Neurogenesis+Neurogenesis
151	3	nt3_nc9_uniform	9	1	Interneuron+Interneuron
152	3	nt3_nc9_uniform	9	1	Astrocyte+Astrocyte
153	3	nt3_nc9_uniform	9	1	CA3+CA3
154	3	nt3_nc9_uniform	9	2	Oligodendrocyte+Oligodendrocyte
155	3	nt3_nc9_uniform	9	2	Cajal_Retzius+Cajal_Retzius
156	3	nt3_nc9_uniform	9	2	Mural+Mural
157	3	nt3_nc9_uniform	9	3	Endothelial_Stalk+Endothelial_Stalk
158	3	nt3_nc9_uniform	9	3	Entorhinal+Entorhinal
159	3	nt3_nc9_uniform	9	3	Endothelial_Tip+Endothelial_Tip
160	3	nt3_nc12_uniform	12	1	Ependymal+Ependymal
161	3	nt3_nc12_uniform	12	1	CA3+CA3
162	3	nt3_nc12_uniform	12	1	CA1+CA1
163	3	nt3_nc12_uniform	12	1	Entorhinal+Entorhinal
164	3	nt3_nc12_uniform	12	2	Mural+Mural
165	3	nt3_nc12_uniform	12	2	Endothelial_Tip+Endothelial_Tip
166	3	nt3_nc12_uniform	12	2	Microglia_Macrophages+Microglia_Macrophages
167	3	nt3_nc12_uniform	12	2	Polydendrocyte+Polydendrocyte
168	3	nt3_nc12_uniform	12	3	Endothelial_Stalk+Endothelial_Stalk
169	3	nt3_nc12_uniform	12	3	Choroid+Choroid
170	3	nt3_nc12_uniform	12	3	Dentate+Dentate
171	3	nt3_nc12_uniform	12	3	Astrocyte+Astrocyte
172	3	nt3_nc15_uniform	15	1	Interneuron+Interneuron
173	3	nt3_nc15_uniform	15	1	Endothelial_Tip+Endothelial_Tip
174	3	nt3_nc15_uniform	15	1	Microglia_Macrophages+Microglia_Macrophages
175	3	nt3_nc15_uniform	15	1	Neurogenesis+Neurogenesis
176	3	nt3_nc15_uniform	15	1	Endothelial_Stalk+Endothelial_Stalk
177	3	nt3_nc15_uniform	15	2	Dentate+Dentate
178	3	nt3_nc15_uniform	15	2	Oligodendrocyte+Oligodendrocyte
179	3	nt3_nc15_uniform	15	2	CA3+CA3
180	3	nt3_nc15_uniform	15	2	Ependymal+Ependymal
181	3	nt3_nc15_uniform	15	2	Entorhinal+Entorhinal
182	3	nt3_nc15_uniform	15	3	CA1+CA1
183	3	nt3_nc15_uniform	15	3	Choroid+Choroid
184	3	nt3_nc15_uniform	15	3	Mural+Mural
185	3	nt3_nc15_uniform	15	3	Neuron.Slc17a6+Neuron.Slc17a6
186	3	nt3_nc15_uniform	15	3	Astrocyte+Astrocyte
187	3	nt3_nc3_pure	3	1	Dentate+Dentate
188	3	nt3_nc3_pure	3	2	Oligodendrocyte+Oligodendrocyte
189	3	nt3_nc3_pure	3	3	Cajal_Retzius+Cajal_Retzius
190	3	nt3_nc3_exp	3	1	Entorhinal+Entorhinal
191	3	nt3_nc3_exp	3	1	Cajal_Retzius+Cajal_Retzius
192	3	nt3_nc3_exp	3	1	Endothelial_Stalk+Endothelial_Stalk
193	3	nt3_nc3_exp	3	2	Entorhinal+Entorhinal
194	3	nt3_nc3_exp	3	2	Cajal_Retzius+Cajal_Retzius
195	3	nt3_nc3_exp	3	2	Endothelial_Stalk+Endothelial_Stalk
196	3	nt3_nc3_exp	3	3	Entorhinal+Entorhinal
197	3	nt3_nc3_exp	3	3	Cajal_Retzius+Cajal_Retzius
198	3	nt3_nc3_exp	3	3	Endothelial_Stalk+Endothelial_Stalk
199	3	nt3_nc4_exp	4	1	Oligodendrocyte+Oligodendrocyte
200	3	nt3_nc4_exp	4	1	Dentate+Dentate
201	3	nt3_nc4_exp	4	1	Choroid+Choroid
202	3	nt3_nc4_exp	4	1	Ependymal+Ependymal
203	3	nt3_nc4_exp	4	2	Oligodendrocyte+Oligodendrocyte
204	3	nt3_nc4_exp	4	2	Dentate+Dentate
205	3	nt3_nc4_exp	4	2	Choroid+Choroid
206	3	nt3_nc4_exp	4	2	Ependymal+Ependymal
207	3	nt3_nc4_exp	4	3	Oligodendrocyte+Oligodendrocyte
208	3	nt3_nc4_exp	4	3	Dentate+Dentate
209	3	nt3_nc4_exp	4	3	Choroid+Choroid
210	3	nt3_nc4_exp	4	3	Ependymal+Ependymal
211	3	nt3_nc5_exp	5	1	Ependymal+Ependymal
212	3	nt3_nc5_exp	5	1	Choroid+Choroid
213	3	nt3_nc5_exp	5	1	Mural+Mural
214	3	nt3_nc5_exp	5	1	CA3+CA3
215	3	nt3_nc5_exp	5	1	Endothelial_Stalk+Endothelial_Stalk
216	3	nt3_nc5_exp	5	2	Ependymal+Ependymal
217	3	nt3_nc5_exp	5	2	Choroid+Choroid
218	3	nt3_nc5_exp	5	2	Mural+Mural
219	3	nt3_nc5_exp	5	2	CA3+CA3
220	3	nt3_nc5_exp	5	2	Endothelial_Stalk+Endothelial_Stalk
221	3	nt3_nc5_exp	5	3	Ependymal+Ependymal
222	3	nt3_nc5_exp	5	3	Choroid+Choroid
223	3	nt3_nc5_exp	5	3	Mural+Mural
224	3	nt3_nc5_exp	5	3	CA3+CA3
225	3	nt3_nc5_exp	5	3	Endothelial_Stalk+Endothelial_Stalk
226	4	nt3_nc9_uniform	9	1	Choroid+Choroid
227	4	nt3_nc9_uniform	9	1	Endothelial_Stalk+Endothelial_Stalk
228	4	nt3_nc9_uniform	9	1	Entorhinal+Entorhinal
229	4	nt3_nc9_uniform	9	2	Ependymal+Ependymal
230	4	nt3_nc9_uniform	9	2	Endothelial_Tip+Endothelial_Tip
231	4	nt3_nc9_uniform	9	2	Astrocyte+Astrocyte
232	4	nt3_nc9_uniform	9	3	CA1+CA1
233	4	nt3_nc9_uniform	9	3	Interneuron+Interneuron
234	4	nt3_nc9_uniform	9	3	Cajal_Retzius+Cajal_Retzius
235	4	nt3_nc12_uniform	12	1	Entorhinal+Entorhinal
236	4	nt3_nc12_uniform	12	1	Interneuron+Interneuron
237	4	nt3_nc12_uniform	12	1	Polydendrocyte+Polydendrocyte
238	4	nt3_nc12_uniform	12	1	Dentate+Dentate
239	4	nt3_nc12_uniform	12	2	Choroid+Choroid
240	4	nt3_nc12_uniform	12	2	CA1+CA1
241	4	nt3_nc12_uniform	12	2	Microglia_Macrophages+Microglia_Macrophages
242	4	nt3_nc12_uniform	12	2	Neuron.Slc17a6+Neuron.Slc17a6
243	4	nt3_nc12_uniform	12	3	Mural+Mural
244	4	nt3_nc12_uniform	12	3	Oligodendrocyte+Oligodendrocyte
245	4	nt3_nc12_uniform	12	3	Endothelial_Stalk+Endothelial_Stalk
246	4	nt3_nc12_uniform	12	3	Ependymal+Ependymal
247	4	nt3_nc15_uniform	15	1	Mural+Mural
248	4	nt3_nc15_uniform	15	1	Oligodendrocyte+Oligodendrocyte
249	4	nt3_nc15_uniform	15	1	Neurogenesis+Neurogenesis
250	4	nt3_nc15_uniform	15	1	Polydendrocyte+Polydendrocyte
251	4	nt3_nc15_uniform	15	1	Astrocyte+Astrocyte
252	4	nt3_nc15_uniform	15	2	Entorhinal+Entorhinal
253	4	nt3_nc15_uniform	15	2	Cajal_Retzius+Cajal_Retzius
254	4	nt3_nc15_uniform	15	2	Choroid+Choroid
255	4	nt3_nc15_uniform	15	2	Endothelial_Stalk+Endothelial_Stalk
256	4	nt3_nc15_uniform	15	2	Endothelial_Tip+Endothelial_Tip
257	4	nt3_nc15_uniform	15	3	Interneuron+Interneuron
258	4	nt3_nc15_uniform	15	3	CA3+CA3
259	4	nt3_nc15_uniform	15	3	Dentate+Dentate
260	4	nt3_nc15_uniform	15	3	Ependymal+Ependymal
261	4	nt3_nc15_uniform	15	3	Microglia_Macrophages+Microglia_Macrophages
262	4	nt3_nc3_pure	3	1	Mural+Mural
263	4	nt3_nc3_pure	3	2	Entorhinal+Entorhinal
264	4	nt3_nc3_pure	3	3	Polydendrocyte+Polydendrocyte
265	4	nt3_nc3_exp	3	1	Interneuron+Interneuron
266	4	nt3_nc3_exp	3	1	Oligodendrocyte+Oligodendrocyte
267	4	nt3_nc3_exp	3	1	Entorhinal+Entorhinal
268	4	nt3_nc3_exp	3	2	Interneuron+Interneuron
269	4	nt3_nc3_exp	3	2	Oligodendrocyte+Oligodendrocyte
270	4	nt3_nc3_exp	3	2	Entorhinal+Entorhinal
271	4	nt3_nc3_exp	3	3	Interneuron+Interneuron
272	4	nt3_nc3_exp	3	3	Oligodendrocyte+Oligodendrocyte
273	4	nt3_nc3_exp	3	3	Entorhinal+Entorhinal
274	4	nt3_nc4_exp	4	1	CA3+CA3
275	4	nt3_nc4_exp	4	1	Endothelial_Stalk+Endothelial_Stalk
276	4	nt3_nc4_exp	4	1	Choroid+Choroid
277	4	nt3_nc4_exp	4	1	Mural+Mural
278	4	nt3_nc4_exp	4	2	CA3+CA3
279	4	nt3_nc4_exp	4	2	Endothelial_Stalk+Endothelial_Stalk
280	4	nt3_nc4_exp	4	2	Choroid+Choroid
281	4	nt3_nc4_exp	4	2	Mural+Mural
282	4	nt3_nc4_exp	4	3	CA3+CA3
283	4	nt3_nc4_exp	4	3	Endothelial_Stalk+Endothelial_Stalk
284	4	nt3_nc4_exp	4	3	Choroid+Choroid
285	4	nt3_nc4_exp	4	3	Mural+Mural
286	4	nt3_nc5_exp	5	1	Dentate+Dentate
287	4	nt3_nc5_exp	5	1	Cajal_Retzius+Cajal_Retzius
288	4	nt3_nc5_exp	5	1	CA1+CA1
289	4	nt3_nc5_exp	5	1	Endothelial_Stalk+Endothelial_Stalk
290	4	nt3_nc5_exp	5	1	Oligodendrocyte+Oligodendrocyte
291	4	nt3_nc5_exp	5	2	Dentate+Dentate
292	4	nt3_nc5_exp	5	2	Cajal_Retzius+Cajal_Retzius
293	4	nt3_nc5_exp	5	2	CA1+CA1
294	4	nt3_nc5_exp	5	2	Endothelial_Stalk+Endothelial_Stalk
295	4	nt3_nc5_exp	5	2	Oligodendrocyte+Oligodendrocyte
296	4	nt3_nc5_exp	5	3	Dentate+Dentate
297	4	nt3_nc5_exp	5	3	Cajal_Retzius+Cajal_Retzius
298	4	nt3_nc5_exp	5	3	CA1+CA1
299	4	nt3_nc5_exp	5	3	Endothelial_Stalk+Endothelial_Stalk
300	4	nt3_nc5_exp	5	3	Oligodendrocyte+Oligodendrocyte
301	5	nt3_nc9_uniform	9	1	Interneuron+Interneuron
302	5	nt3_nc9_uniform	9	1	Astrocyte+Astrocyte
303	5	nt3_nc9_uniform	9	1	CA3+CA3
304	5	nt3_nc9_uniform	9	2	Neurogenesis+Neurogenesis
305	5	nt3_nc9_uniform	9	2	Ependymal+Ependymal
306	5	nt3_nc9_uniform	9	2	Mural+Mural
307	5	nt3_nc9_uniform	9	3	Cajal_Retzius+Cajal_Retzius
308	5	nt3_nc9_uniform	9	3	Choroid+Choroid
309	5	nt3_nc9_uniform	9	3	Entorhinal+Entorhinal
310	5	nt3_nc12_uniform	12	1	Mural+Mural
311	5	nt3_nc12_uniform	12	1	Neuron.Slc17a6+Neuron.Slc17a6
312	5	nt3_nc12_uniform	12	1	Choroid+Choroid
313	5	nt3_nc12_uniform	12	1	Microglia_Macrophages+Microglia_Macrophages
314	5	nt3_nc12_uniform	12	2	Cajal_Retzius+Cajal_Retzius
315	5	nt3_nc12_uniform	12	2	Oligodendrocyte+Oligodendrocyte
316	5	nt3_nc12_uniform	12	2	CA1+CA1
317	5	nt3_nc12_uniform	12	2	Endothelial_Tip+Endothelial_Tip
318	5	nt3_nc12_uniform	12	3	Endothelial_Stalk+Endothelial_Stalk
319	5	nt3_nc12_uniform	12	3	Polydendrocyte+Polydendrocyte
320	5	nt3_nc12_uniform	12	3	Astrocyte+Astrocyte
321	5	nt3_nc12_uniform	12	3	Ependymal+Ependymal
322	5	nt3_nc15_uniform	15	1	Ependymal+Ependymal
323	5	nt3_nc15_uniform	15	1	Endothelial_Stalk+Endothelial_Stalk
324	5	nt3_nc15_uniform	15	1	Neuron.Slc17a6+Neuron.Slc17a6
325	5	nt3_nc15_uniform	15	1	CA1+CA1
326	5	nt3_nc15_uniform	15	1	Cajal_Retzius+Cajal_Retzius
327	5	nt3_nc15_uniform	15	2	Microglia_Macrophages+Microglia_Macrophages
328	5	nt3_nc15_uniform	15	2	CA3+CA3
329	5	nt3_nc15_uniform	15	2	Oligodendrocyte+Oligodendrocyte
330	5	nt3_nc15_uniform	15	2	Choroid+Choroid
331	5	nt3_nc15_uniform	15	2	Interneuron+Interneuron
332	5	nt3_nc15_uniform	15	3	Dentate+Dentate
333	5	nt3_nc15_uniform	15	3	Entorhinal+Entorhinal
334	5	nt3_nc15_uniform	15	3	Mural+Mural
335	5	nt3_nc15_uniform	15	3	Astrocyte+Astrocyte
336	5	nt3_nc15_uniform	15	3	Polydendrocyte+Polydendrocyte
337	5	nt3_nc3_pure	3	1	Neurogenesis+Neurogenesis
338	5	nt3_nc3_pure	3	2	Entorhinal+Entorhinal
339	5	nt3_nc3_pure	3	3	Choroid+Choroid
340	5	nt3_nc3_exp	3	1	CA3+CA3
341	5	nt3_nc3_exp	3	1	Cajal_Retzius+Cajal_Retzius
342	5	nt3_nc3_exp	3	1	Microglia_Macrophages+Microglia_Macrophages
343	5	nt3_nc3_exp	3	2	CA3+CA3
344	5	nt3_nc3_exp	3	2	Cajal_Retzius+Cajal_Retzius
345	5	nt3_nc3_exp	3	2	Microglia_Macrophages+Microglia_Macrophages
346	5	nt3_nc3_exp	3	3	CA3+CA3
347	5	nt3_nc3_exp	3	3	Cajal_Retzius+Cajal_Retzius
348	5	nt3_nc3_exp	3	3	Microglia_Macrophages+Microglia_Macrophages
349	5	nt3_nc4_exp	4	1	Neurogenesis+Neurogenesis
350	5	nt3_nc4_exp	4	1	Dentate+Dentate
351	5	nt3_nc4_exp	4	1	Cajal_Retzius+Cajal_Retzius
352	5	nt3_nc4_exp	4	1	Mural+Mural
353	5	nt3_nc4_exp	4	2	Neurogenesis+Neurogenesis
354	5	nt3_nc4_exp	4	2	Dentate+Dentate
355	5	nt3_nc4_exp	4	2	Cajal_Retzius+Cajal_Retzius
356	5	nt3_nc4_exp	4	2	Mural+Mural
357	5	nt3_nc4_exp	4	3	Neurogenesis+Neurogenesis
358	5	nt3_nc4_exp	4	3	Dentate+Dentate
359	5	nt3_nc4_exp	4	3	Cajal_Retzius+Cajal_Retzius
360	5	nt3_nc4_exp	4	3	Mural+Mural
361	5	nt3_nc5_exp	5	1	Dentate+Dentate
362	5	nt3_nc5_exp	5	1	Polydendrocyte+Polydendrocyte
363	5	nt3_nc5_exp	5	1	CA3+CA3
364	5	nt3_nc5_exp	5	1	Microglia_Macrophages+Microglia_Macrophages
365	5	nt3_nc5_exp	5	1	Astrocyte+Astrocyte
366	5	nt3_nc5_exp	5	2	Dentate+Dentate
367	5	nt3_nc5_exp	5	2	Polydendrocyte+Polydendrocyte
368	5	nt3_nc5_exp	5	2	CA3+CA3
369	5	nt3_nc5_exp	5	2	Microglia_Macrophages+Microglia_Macrophages
370	5	nt3_nc5_exp	5	2	Astrocyte+Astrocyte
371	5	nt3_nc5_exp	5	3	Dentate+Dentate
372	5	nt3_nc5_exp	5	3	Polydendrocyte+Polydendrocyte
373	5	nt3_nc5_exp	5	3	CA3+CA3
374	5	nt3_nc5_exp	5	3	Microglia_Macrophages+Microglia_Macrophages
375	5	nt3_nc5_exp	5	3	Astrocyte+Astrocyte
376	6	nt3_nc9_uniform	9	1	Microglia_Macrophages+Microglia_Macrophages
377	6	nt3_nc9_uniform	9	1	Endothelial_Stalk+Endothelial_Stalk
378	6	nt3_nc9_uniform	9	1	Dentate+Dentate
379	6	nt3_nc9_uniform	9	2	CA1+CA1
380	6	nt3_nc9_uniform	9	2	Interneuron+Interneuron
381	6	nt3_nc9_uniform	9	2	Entorhinal+Entorhinal
382	6	nt3_nc9_uniform	9	3	Endothelial_Tip+Endothelial_Tip
383	6	nt3_nc9_uniform	9	3	Ependymal+Ependymal
384	6	nt3_nc9_uniform	9	3	Astrocyte+Astrocyte
385	6	nt3_nc12_uniform	12	1	Oligodendrocyte+Oligodendrocyte
386	6	nt3_nc12_uniform	12	1	Astrocyte+Astrocyte
387	6	nt3_nc12_uniform	12	1	Microglia_Macrophages+Microglia_Macrophages
388	6	nt3_nc12_uniform	12	1	Neuron.Slc17a6+Neuron.Slc17a6
389	6	nt3_nc12_uniform	12	2	Entorhinal+Entorhinal
390	6	nt3_nc12_uniform	12	2	Interneuron+Interneuron
391	6	nt3_nc12_uniform	12	2	Neurogenesis+Neurogenesis
392	6	nt3_nc12_uniform	12	2	Ependymal+Ependymal
393	6	nt3_nc12_uniform	12	3	Choroid+Choroid
394	6	nt3_nc12_uniform	12	3	Mural+Mural
395	6	nt3_nc12_uniform	12	3	Endothelial_Tip+Endothelial_Tip
396	6	nt3_nc12_uniform	12	3	CA1+CA1
397	6	nt3_nc15_uniform	15	1	Polydendrocyte+Polydendrocyte
398	6	nt3_nc15_uniform	15	1	Mural+Mural
399	6	nt3_nc15_uniform	15	1	Interneuron+Interneuron
400	6	nt3_nc15_uniform	15	1	Ependymal+Ependymal
401	6	nt3_nc15_uniform	15	1	CA3+CA3
402	6	nt3_nc15_uniform	15	2	Astrocyte+Astrocyte
403	6	nt3_nc15_uniform	15	2	Microglia_Macrophages+Microglia_Macrophages
404	6	nt3_nc15_uniform	15	2	Endothelial_Tip+Endothelial_Tip
405	6	nt3_nc15_uniform	15	2	Cajal_Retzius+Cajal_Retzius
406	6	nt3_nc15_uniform	15	2	Entorhinal+Entorhinal
407	6	nt3_nc15_uniform	15	3	Choroid+Choroid
408	6	nt3_nc15_uniform	15	3	Oligodendrocyte+Oligodendrocyte
409	6	nt3_nc15_uniform	15	3	Dentate+Dentate
410	6	nt3_nc15_uniform	15	3	CA1+CA1
411	6	nt3_nc15_uniform	15	3	Neurogenesis+Neurogenesis
412	6	nt3_nc3_pure	3	1	Neurogenesis+Neurogenesis
413	6	nt3_nc3_pure	3	2	Oligodendrocyte+Oligodendrocyte
414	6	nt3_nc3_pure	3	3	CA1+CA1
415	6	nt3_nc3_exp	3	1	Neuron.Slc17a6+Neuron.Slc17a6
416	6	nt3_nc3_exp	3	1	CA3+CA3
417	6	nt3_nc3_exp	3	1	Interneuron+Interneuron
418	6	nt3_nc3_exp	3	2	Neuron.Slc17a6+Neuron.Slc17a6
419	6	nt3_nc3_exp	3	2	CA3+CA3
420	6	nt3_nc3_exp	3	2	Interneuron+Interneuron
421	6	nt3_nc3_exp	3	3	Neuron.Slc17a6+Neuron.Slc17a6
422	6	nt3_nc3_exp	3	3	CA3+CA3
423	6	nt3_nc3_exp	3	3	Interneuron+Interneuron
424	6	nt3_nc4_exp	4	1	CA1+CA1
425	6	nt3_nc4_exp	4	1	Cajal_Retzius+Cajal_Retzius
426	6	nt3_nc4_exp	4	1	Interneuron+Interneuron
427	6	nt3_nc4_exp	4	1	Astrocyte+Astrocyte
428	6	nt3_nc4_exp	4	2	CA1+CA1
429	6	nt3_nc4_exp	4	2	Cajal_Retzius+Cajal_Retzius
430	6	nt3_nc4_exp	4	2	Interneuron+Interneuron
431	6	nt3_nc4_exp	4	2	Astrocyte+Astrocyte
432	6	nt3_nc4_exp	4	3	CA1+CA1
433	6	nt3_nc4_exp	4	3	Cajal_Retzius+Cajal_Retzius
434	6	nt3_nc4_exp	4	3	Interneuron+Interneuron
435	6	nt3_nc4_exp	4	3	Astrocyte+Astrocyte
436	6	nt3_nc5_exp	5	1	Mural+Mural
437	6	nt3_nc5_exp	5	1	Microglia_Macrophages+Microglia_Macrophages
438	6	nt3_nc5_exp	5	1	Astrocyte+Astrocyte
439	6	nt3_nc5_exp	5	1	Entorhinal+Entorhinal
440	6	nt3_nc5_exp	5	1	Dentate+Dentate
441	6	nt3_nc5_exp	5	2	Mural+Mural
442	6	nt3_nc5_exp	5	2	Microglia_Macrophages+Microglia_Macrophages
443	6	nt3_nc5_exp	5	2	Astrocyte+Astrocyte
444	6	nt3_nc5_exp	5	2	Entorhinal+Entorhinal
445	6	nt3_nc5_exp	5	2	Dentate+Dentate
446	6	nt3_nc5_exp	5	3	Mural+Mural
447	6	nt3_nc5_exp	5	3	Microglia_Macrophages+Microglia_Macrophages
448	6	nt3_nc5_exp	5	3	Astrocyte+Astrocyte
449	6	nt3_nc5_exp	5	3	Entorhinal+Entorhinal
450	6	nt3_nc5_exp	5	3	Dentate+Dentate
451	7	nt3_nc9_uniform	9	1	Neuron.Slc17a6+Neuron.Slc17a6
452	7	nt3_nc9_uniform	9	1	Oligodendrocyte+Oligodendrocyte
453	7	nt3_nc9_uniform	9	1	Astrocyte+Astrocyte
454	7	nt3_nc9_uniform	9	2	Mural+Mural
455	7	nt3_nc9_uniform	9	2	Polydendrocyte+Polydendrocyte
456	7	nt3_nc9_uniform	9	2	Choroid+Choroid
457	7	nt3_nc9_uniform	9	3	Endothelial_Stalk+Endothelial_Stalk
458	7	nt3_nc9_uniform	9	3	Interneuron+Interneuron
459	7	nt3_nc9_uniform	9	3	Cajal_Retzius+Cajal_Retzius
460	7	nt3_nc12_uniform	12	1	Microglia_Macrophages+Microglia_Macrophages
461	7	nt3_nc12_uniform	12	1	Astrocyte+Astrocyte
462	7	nt3_nc12_uniform	12	1	Dentate+Dentate
463	7	nt3_nc12_uniform	12	1	Interneuron+Interneuron
464	7	nt3_nc12_uniform	12	2	Mural+Mural
465	7	nt3_nc12_uniform	12	2	Neuron.Slc17a6+Neuron.Slc17a6
466	7	nt3_nc12_uniform	12	2	Oligodendrocyte+Oligodendrocyte
467	7	nt3_nc12_uniform	12	2	Endothelial_Stalk+Endothelial_Stalk
468	7	nt3_nc12_uniform	12	3	Cajal_Retzius+Cajal_Retzius
469	7	nt3_nc12_uniform	12	3	CA3+CA3
470	7	nt3_nc12_uniform	12	3	Ependymal+Ependymal
471	7	nt3_nc12_uniform	12	3	Endothelial_Tip+Endothelial_Tip
472	7	nt3_nc15_uniform	15	1	Neurogenesis+Neurogenesis
473	7	nt3_nc15_uniform	15	1	Astrocyte+Astrocyte
474	7	nt3_nc15_uniform	15	1	Neuron.Slc17a6+Neuron.Slc17a6
475	7	nt3_nc15_uniform	15	1	Ependymal+Ependymal
476	7	nt3_nc15_uniform	15	1	Oligodendrocyte+Oligodendrocyte
477	7	nt3_nc15_uniform	15	2	Cajal_Retzius+Cajal_Retzius
478	7	nt3_nc15_uniform	15	2	Microglia_Macrophages+Microglia_Macrophages
479	7	nt3_nc15_uniform	15	2	Entorhinal+Entorhinal
480	7	nt3_nc15_uniform	15	2	Endothelial_Stalk+Endothelial_Stalk
481	7	nt3_nc15_uniform	15	2	CA1+CA1
482	7	nt3_nc15_uniform	15	3	CA3+CA3
483	7	nt3_nc15_uniform	15	3	Polydendrocyte+Polydendrocyte
484	7	nt3_nc15_uniform	15	3	Mural+Mural
485	7	nt3_nc15_uniform	15	3	Dentate+Dentate
486	7	nt3_nc15_uniform	15	3	Interneuron+Interneuron
487	7	nt3_nc3_pure	3	1	Interneuron+Interneuron
488	7	nt3_nc3_pure	3	2	Oligodendrocyte+Oligodendrocyte
489	7	nt3_nc3_pure	3	3	CA3+CA3
490	7	nt3_nc3_exp	3	1	Interneuron+Interneuron
491	7	nt3_nc3_exp	3	1	Ependymal+Ependymal
492	7	nt3_nc3_exp	3	1	Neuron.Slc17a6+Neuron.Slc17a6
493	7	nt3_nc3_exp	3	2	Interneuron+Interneuron
494	7	nt3_nc3_exp	3	2	Ependymal+Ependymal
495	7	nt3_nc3_exp	3	2	Neuron.Slc17a6+Neuron.Slc17a6
496	7	nt3_nc3_exp	3	3	Interneuron+Interneuron
497	7	nt3_nc3_exp	3	3	Ependymal+Ependymal
498	7	nt3_nc3_exp	3	3	Neuron.Slc17a6+Neuron.Slc17a6
499	7	nt3_nc4_exp	4	1	Oligodendrocyte+Oligodendrocyte
500	7	nt3_nc4_exp	4	1	CA1+CA1
501	7	nt3_nc4_exp	4	1	Cajal_Retzius+Cajal_Retzius
502	7	nt3_nc4_exp	4	1	Microglia_Macrophages+Microglia_Macrophages
503	7	nt3_nc4_exp	4	2	Oligodendrocyte+Oligodendrocyte
504	7	nt3_nc4_exp	4	2	CA1+CA1
505	7	nt3_nc4_exp	4	2	Cajal_Retzius+Cajal_Retzius
506	7	nt3_nc4_exp	4	2	Microglia_Macrophages+Microglia_Macrophages
507	7	nt3_nc4_exp	4	3	Oligodendrocyte+Oligodendrocyte
508	7	nt3_nc4_exp	4	3	CA1+CA1
509	7	nt3_nc4_exp	4	3	Cajal_Retzius+Cajal_Retzius
510	7	nt3_nc4_exp	4	3	Microglia_Macrophages+Microglia_Macrophages
511	7	nt3_nc5_exp	5	1	Endothelial_Stalk+Endothelial_Stalk
512	7	nt3_nc5_exp	5	1	Entorhinal+Entorhinal
513	7	nt3_nc5_exp	5	1	CA1+CA1
514	7	nt3_nc5_exp	5	1	Endothelial_Tip+Endothelial_Tip
515	7	nt3_nc5_exp	5	1	CA3+CA3
516	7	nt3_nc5_exp	5	2	Endothelial_Stalk+Endothelial_Stalk
517	7	nt3_nc5_exp	5	2	Entorhinal+Entorhinal
518	7	nt3_nc5_exp	5	2	CA1+CA1
519	7	nt3_nc5_exp	5	2	Endothelial_Tip+Endothelial_Tip
520	7	nt3_nc5_exp	5	2	CA3+CA3
521	7	nt3_nc5_exp	5	3	Endothelial_Stalk+Endothelial_Stalk
522	7	nt3_nc5_exp	5	3	Entorhinal+Entorhinal
523	7	nt3_nc5_exp	5	3	CA1+CA1
524	7	nt3_nc5_exp	5	3	Endothelial_Tip+Endothelial_Tip
525	7	nt3_nc5_exp	5	3	CA3+CA3
526	8	nt3_nc9_uniform	9	1	Endothelial_Tip+Endothelial_Tip
527	8	nt3_nc9_uniform	9	1	Cajal_Retzius+Cajal_Retzius
528	8	nt3_nc9_uniform	9	1	Entorhinal+Entorhinal
529	8	nt3_nc9_uniform	9	2	CA1+CA1
530	8	nt3_nc9_uniform	9	2	CA3+CA3
531	8	nt3_nc9_uniform	9	2	Mural+Mural
532	8	nt3_nc9_uniform	9	3	Neuron.Slc17a6+Neuron.Slc17a6
533	8	nt3_nc9_uniform	9	3	Dentate+Dentate
534	8	nt3_nc9_uniform	9	3	Endothelial_Stalk+Endothelial_Stalk
535	8	nt3_nc12_uniform	12	1	Dentate+Dentate
536	8	nt3_nc12_uniform	12	1	Neuron.Slc17a6+Neuron.Slc17a6
537	8	nt3_nc12_uniform	12	1	Microglia_Macrophages+Microglia_Macrophages
538	8	nt3_nc12_uniform	12	1	Endothelial_Tip+Endothelial_Tip
539	8	nt3_nc12_uniform	12	2	Interneuron+Interneuron
540	8	nt3_nc12_uniform	12	2	Entorhinal+Entorhinal
541	8	nt3_nc12_uniform	12	2	Astrocyte+Astrocyte
542	8	nt3_nc12_uniform	12	2	Choroid+Choroid
543	8	nt3_nc12_uniform	12	3	Neurogenesis+Neurogenesis
544	8	nt3_nc12_uniform	12	3	Endothelial_Stalk+Endothelial_Stalk
545	8	nt3_nc12_uniform	12	3	Polydendrocyte+Polydendrocyte
546	8	nt3_nc12_uniform	12	3	CA3+CA3
547	8	nt3_nc15_uniform	15	1	Polydendrocyte+Polydendrocyte
548	8	nt3_nc15_uniform	15	1	Astrocyte+Astrocyte
549	8	nt3_nc15_uniform	15	1	Interneuron+Interneuron
550	8	nt3_nc15_uniform	15	1	Microglia_Macrophages+Microglia_Macrophages
551	8	nt3_nc15_uniform	15	1	Cajal_Retzius+Cajal_Retzius
552	8	nt3_nc15_uniform	15	2	Choroid+Choroid
553	8	nt3_nc15_uniform	15	2	Mural+Mural
554	8	nt3_nc15_uniform	15	2	Endothelial_Stalk+Endothelial_Stalk
555	8	nt3_nc15_uniform	15	2	Endothelial_Tip+Endothelial_Tip
556	8	nt3_nc15_uniform	15	2	Dentate+Dentate
557	8	nt3_nc15_uniform	15	3	Neuron.Slc17a6+Neuron.Slc17a6
558	8	nt3_nc15_uniform	15	3	Entorhinal+Entorhinal
559	8	nt3_nc15_uniform	15	3	Neurogenesis+Neurogenesis
560	8	nt3_nc15_uniform	15	3	CA3+CA3
561	8	nt3_nc15_uniform	15	3	CA1+CA1
562	8	nt3_nc3_pure	3	1	Oligodendrocyte+Oligodendrocyte
563	8	nt3_nc3_pure	3	2	Endothelial_Tip+Endothelial_Tip
564	8	nt3_nc3_pure	3	3	Interneuron+Interneuron
565	8	nt3_nc3_exp	3	1	Endothelial_Stalk+Endothelial_Stalk
566	8	nt3_nc3_exp	3	1	Oligodendrocyte+Oligodendrocyte
567	8	nt3_nc3_exp	3	1	Entorhinal+Entorhinal
568	8	nt3_nc3_exp	3	2	Endothelial_Stalk+Endothelial_Stalk
569	8	nt3_nc3_exp	3	2	Oligodendrocyte+Oligodendrocyte
570	8	nt3_nc3_exp	3	2	Entorhinal+Entorhinal
571	8	nt3_nc3_exp	3	3	Endothelial_Stalk+Endothelial_Stalk
572	8	nt3_nc3_exp	3	3	Oligodendrocyte+Oligodendrocyte
573	8	nt3_nc3_exp	3	3	Entorhinal+Entorhinal
574	8	nt3_nc4_exp	4	1	Endothelial_Stalk+Endothelial_Stalk
575	8	nt3_nc4_exp	4	1	Ependymal+Ependymal
576	8	nt3_nc4_exp	4	1	Interneuron+Interneuron
577	8	nt3_nc4_exp	4	1	CA3+CA3
578	8	nt3_nc4_exp	4	2	Endothelial_Stalk+Endothelial_Stalk
579	8	nt3_nc4_exp	4	2	Ependymal+Ependymal
580	8	nt3_nc4_exp	4	2	Interneuron+Interneuron
581	8	nt3_nc4_exp	4	2	CA3+CA3
582	8	nt3_nc4_exp	4	3	Endothelial_Stalk+Endothelial_Stalk
583	8	nt3_nc4_exp	4	3	Ependymal+Ependymal
584	8	nt3_nc4_exp	4	3	Interneuron+Interneuron
585	8	nt3_nc4_exp	4	3	CA3+CA3
586	8	nt3_nc5_exp	5	1	Entorhinal+Entorhinal
587	8	nt3_nc5_exp	5	1	Cajal_Retzius+Cajal_Retzius
588	8	nt3_nc5_exp	5	1	Endothelial_Tip+Endothelial_Tip
589	8	nt3_nc5_exp	5	1	CA3+CA3
590	8	nt3_nc5_exp	5	1	Choroid+Choroid
591	8	nt3_nc5_exp	5	2	Entorhinal+Entorhinal
592	8	nt3_nc5_exp	5	2	Cajal_Retzius+Cajal_Retzius
593	8	nt3_nc5_exp	5	2	Endothelial_Tip+Endothelial_Tip
594	8	nt3_nc5_exp	5	2	CA3+CA3
595	8	nt3_nc5_exp	5	2	Choroid+Choroid
596	8	nt3_nc5_exp	5	3	Entorhinal+Entorhinal
597	8	nt3_nc5_exp	5	3	Cajal_Retzius+Cajal_Retzius
598	8	nt3_nc5_exp	5	3	Endothelial_Tip+Endothelial_Tip
599	8	nt3_nc5_exp	5	3	CA3+CA3
600	8	nt3_nc5_exp	5	3	Choroid+Choroid
601	9	nt3_nc9_uniform	9	1	Dentate+Dentate
602	9	nt3_nc9_uniform	9	1	Astrocyte+Astrocyte
603	9	nt3_nc9_uniform	9	1	Microglia_Macrophages+Microglia_Macrophages
604	9	nt3_nc9_uniform	9	2	Choroid+Choroid
605	9	nt3_nc9_uniform	9	2	Entorhinal+Entorhinal
606	9	nt3_nc9_uniform	9	2	Mural+Mural
607	9	nt3_nc9_uniform	9	3	Neurogenesis+Neurogenesis
608	9	nt3_nc9_uniform	9	3	Oligodendrocyte+Oligodendrocyte
609	9	nt3_nc9_uniform	9	3	Endothelial_Stalk+Endothelial_Stalk
610	9	nt3_nc12_uniform	12	1	Endothelial_Tip+Endothelial_Tip
611	9	nt3_nc12_uniform	12	1	Neuron.Slc17a6+Neuron.Slc17a6
612	9	nt3_nc12_uniform	12	1	Interneuron+Interneuron
613	9	nt3_nc12_uniform	12	1	Mural+Mural
614	9	nt3_nc12_uniform	12	2	Oligodendrocyte+Oligodendrocyte
615	9	nt3_nc12_uniform	12	2	Cajal_Retzius+Cajal_Retzius
616	9	nt3_nc12_uniform	12	2	Microglia_Macrophages+Microglia_Macrophages
617	9	nt3_nc12_uniform	12	2	Astrocyte+Astrocyte
618	9	nt3_nc12_uniform	12	3	CA1+CA1
619	9	nt3_nc12_uniform	12	3	Choroid+Choroid
620	9	nt3_nc12_uniform	12	3	Ependymal+Ependymal
621	9	nt3_nc12_uniform	12	3	Endothelial_Stalk+Endothelial_Stalk
622	9	nt3_nc15_uniform	15	1	Neuron.Slc17a6+Neuron.Slc17a6
623	9	nt3_nc15_uniform	15	1	Microglia_Macrophages+Microglia_Macrophages
624	9	nt3_nc15_uniform	15	1	Astrocyte+Astrocyte
625	9	nt3_nc15_uniform	15	1	CA3+CA3
626	9	nt3_nc15_uniform	15	1	Mural+Mural
627	9	nt3_nc15_uniform	15	2	Interneuron+Interneuron
628	9	nt3_nc15_uniform	15	2	Polydendrocyte+Polydendrocyte
629	9	nt3_nc15_uniform	15	2	Choroid+Choroid
630	9	nt3_nc15_uniform	15	2	Ependymal+Ependymal
631	9	nt3_nc15_uniform	15	2	Endothelial_Tip+Endothelial_Tip
632	9	nt3_nc15_uniform	15	3	CA1+CA1
633	9	nt3_nc15_uniform	15	3	Cajal_Retzius+Cajal_Retzius
634	9	nt3_nc15_uniform	15	3	Dentate+Dentate
635	9	nt3_nc15_uniform	15	3	Oligodendrocyte+Oligodendrocyte
636	9	nt3_nc15_uniform	15	3	Entorhinal+Entorhinal
637	9	nt3_nc3_pure	3	1	Interneuron+Interneuron
638	9	nt3_nc3_pure	3	2	Oligodendrocyte+Oligodendrocyte
639	9	nt3_nc3_pure	3	3	CA3+CA3
640	9	nt3_nc3_exp	3	1	Oligodendrocyte+Oligodendrocyte
641	9	nt3_nc3_exp	3	1	Choroid+Choroid
642	9	nt3_nc3_exp	3	1	Neuron.Slc17a6+Neuron.Slc17a6
643	9	nt3_nc3_exp	3	2	Oligodendrocyte+Oligodendrocyte
644	9	nt3_nc3_exp	3	2	Choroid+Choroid
645	9	nt3_nc3_exp	3	2	Neuron.Slc17a6+Neuron.Slc17a6
646	9	nt3_nc3_exp	3	3	Oligodendrocyte+Oligodendrocyte
647	9	nt3_nc3_exp	3	3	Choroid+Choroid
648	9	nt3_nc3_exp	3	3	Neuron.Slc17a6+Neuron.Slc17a6
649	9	nt3_nc4_exp	4	1	Choroid+Choroid
650	9	nt3_nc4_exp	4	1	Endothelial_Stalk+Endothelial_Stalk
651	9	nt3_nc4_exp	4	1	Neurogenesis+Neurogenesis
652	9	nt3_nc4_exp	4	1	Oligodendrocyte+Oligodendrocyte
653	9	nt3_nc4_exp	4	2	Choroid+Choroid
654	9	nt3_nc4_exp	4	2	Endothelial_Stalk+Endothelial_Stalk
655	9	nt3_nc4_exp	4	2	Neurogenesis+Neurogenesis
656	9	nt3_nc4_exp	4	2	Oligodendrocyte+Oligodendrocyte
657	9	nt3_nc4_exp	4	3	Choroid+Choroid
658	9	nt3_nc4_exp	4	3	Endothelial_Stalk+Endothelial_Stalk
659	9	nt3_nc4_exp	4	3	Neurogenesis+Neurogenesis
660	9	nt3_nc4_exp	4	3	Oligodendrocyte+Oligodendrocyte
661	9	nt3_nc5_exp	5	1	Polydendrocyte+Polydendrocyte
662	9	nt3_nc5_exp	5	1	Ependymal+Ependymal
663	9	nt3_nc5_exp	5	1	Interneuron+Interneuron
664	9	nt3_nc5_exp	5	1	CA1+CA1
665	9	nt3_nc5_exp	5	1	Astrocyte+Astrocyte
666	9	nt3_nc5_exp	5	2	Polydendrocyte+Polydendrocyte
667	9	nt3_nc5_exp	5	2	Ependymal+Ependymal
668	9	nt3_nc5_exp	5	2	Interneuron+Interneuron
669	9	nt3_nc5_exp	5	2	CA1+CA1
670	9	nt3_nc5_exp	5	2	Astrocyte+Astrocyte
671	9	nt3_nc5_exp	5	3	Polydendrocyte+Polydendrocyte
672	9	nt3_nc5_exp	5	3	Ependymal+Ependymal
673	9	nt3_nc5_exp	5	3	Interneuron+Interneuron
674	9	nt3_nc5_exp	5	3	CA1+CA1
675	9	nt3_nc5_exp	5	3	Astrocyte+Astrocyte
676	10	nt3_nc9_uniform	9	1	Neuron.Slc17a6+Neuron.Slc17a6
677	10	nt3_nc9_uniform	9	1	Cajal_Retzius+Cajal_Retzius
678	10	nt3_nc9_uniform	9	1	Entorhinal+Entorhinal
679	10	nt3_nc9_uniform	9	2	Polydendrocyte+Polydendrocyte
680	10	nt3_nc9_uniform	9	2	Endothelial_Stalk+Endothelial_Stalk
681	10	nt3_nc9_uniform	9	2	Endothelial_Tip+Endothelial_Tip
682	10	nt3_nc9_uniform	9	3	Astrocyte+Astrocyte
683	10	nt3_nc9_uniform	9	3	Mural+Mural
684	10	nt3_nc9_uniform	9	3	Choroid+Choroid
685	10	nt3_nc12_uniform	12	1	Entorhinal+Entorhinal
686	10	nt3_nc12_uniform	12	1	Choroid+Choroid
687	10	nt3_nc12_uniform	12	1	Microglia_Macrophages+Microglia_Macrophages
688	10	nt3_nc12_uniform	12	1	Neuron.Slc17a6+Neuron.Slc17a6
689	10	nt3_nc12_uniform	12	2	Cajal_Retzius+Cajal_Retzius
690	10	nt3_nc12_uniform	12	2	Oligodendrocyte+Oligodendrocyte
691	10	nt3_nc12_uniform	12	2	Mural+Mural
692	10	nt3_nc12_uniform	12	2	Interneuron+Interneuron
693	10	nt3_nc12_uniform	12	3	Endothelial_Tip+Endothelial_Tip
694	10	nt3_nc12_uniform	12	3	Dentate+Dentate
695	10	nt3_nc12_uniform	12	3	Polydendrocyte+Polydendrocyte
696	10	nt3_nc12_uniform	12	3	Astrocyte+Astrocyte
697	10	nt3_nc15_uniform	15	1	Oligodendrocyte+Oligodendrocyte
698	10	nt3_nc15_uniform	15	1	Microglia_Macrophages+Microglia_Macrophages
699	10	nt3_nc15_uniform	15	1	Ependymal+Ependymal
700	10	nt3_nc15_uniform	15	1	Neuron.Slc17a6+Neuron.Slc17a6
701	10	nt3_nc15_uniform	15	1	Cajal_Retzius+Cajal_Retzius
702	10	nt3_nc15_uniform	15	2	Astrocyte+Astrocyte
703	10	nt3_nc15_uniform	15	2	Dentate+Dentate
704	10	nt3_nc15_uniform	15	2	CA1+CA1
705	10	nt3_nc15_uniform	15	2	Mural+Mural
706	10	nt3_nc15_uniform	15	2	Polydendrocyte+Polydendrocyte
707	10	nt3_nc15_uniform	15	3	Entorhinal+Entorhinal
708	10	nt3_nc15_uniform	15	3	CA3+CA3
709	10	nt3_nc15_uniform	15	3	Interneuron+Interneuron
710	10	nt3_nc15_uniform	15	3	Endothelial_Tip+Endothelial_Tip
711	10	nt3_nc15_uniform	15	3	Endothelial_Stalk+Endothelial_Stalk
712	10	nt3_nc3_pure	3	1	Entorhinal+Entorhinal
713	10	nt3_nc3_pure	3	2	Polydendrocyte+Polydendrocyte
714	10	nt3_nc3_pure	3	3	Cajal_Retzius+Cajal_Retzius
715	10	nt3_nc3_exp	3	1	Microglia_Macrophages+Microglia_Macrophages
716	10	nt3_nc3_exp	3	1	Endothelial_Tip+Endothelial_Tip
717	10	nt3_nc3_exp	3	1	CA3+CA3
718	10	nt3_nc3_exp	3	2	Microglia_Macrophages+Microglia_Macrophages
719	10	nt3_nc3_exp	3	2	Endothelial_Tip+Endothelial_Tip
720	10	nt3_nc3_exp	3	2	CA3+CA3
721	10	nt3_nc3_exp	3	3	Microglia_Macrophages+Microglia_Macrophages
722	10	nt3_nc3_exp	3	3	Endothelial_Tip+Endothelial_Tip
723	10	nt3_nc3_exp	3	3	CA3+CA3
724	10	nt3_nc4_exp	4	1	Neurogenesis+Neurogenesis
725	10	nt3_nc4_exp	4	1	Neuron.Slc17a6+Neuron.Slc17a6
726	10	nt3_nc4_exp	4	1	CA3+CA3
727	10	nt3_nc4_exp	4	1	Interneuron+Interneuron
728	10	nt3_nc4_exp	4	2	Neurogenesis+Neurogenesis
729	10	nt3_nc4_exp	4	2	Neuron.Slc17a6+Neuron.Slc17a6
730	10	nt3_nc4_exp	4	2	CA3+CA3
731	10	nt3_nc4_exp	4	2	Interneuron+Interneuron
732	10	nt3_nc4_exp	4	3	Neurogenesis+Neurogenesis
733	10	nt3_nc4_exp	4	3	Neuron.Slc17a6+Neuron.Slc17a6
734	10	nt3_nc4_exp	4	3	CA3+CA3
735	10	nt3_nc4_exp	4	3	Interneuron+Interneuron
736	10	nt3_nc5_exp	5	1	Interneuron+Interneuron
737	10	nt3_nc5_exp	5	1	Dentate+Dentate
738	10	nt3_nc5_exp	5	1	Neurogenesis+Neurogenesis
739	10	nt3_nc5_exp	5	1	Choroid+Choroid
740	10	nt3_nc5_exp	5	1	Ependymal+Ependymal
741	10	nt3_nc5_exp	5	2	Interneuron+Interneuron
742	10	nt3_nc5_exp	5	2	Dentate+Dentate
743	10	nt3_nc5_exp	5	2	Neurogenesis+Neurogenesis
744	10	nt3_nc5_exp	5	2	Choroid+Choroid
745	10	nt3_nc5_exp	5	2	Ependymal+Ependymal
746	10	nt3_nc5_exp	5	3	Interneuron+Interneuron
747	10	nt3_nc5_exp	5	3	Dentate+Dentate
748	10	nt3_nc5_exp	5	3	Neurogenesis+Neurogenesis
749	10	nt3_nc5_exp	5	3	Choroid+Choroid
750	10	nt3_nc5_exp	5	3	Ependymal+Ependymal
