## Supplementary Table 2 for "Vesalius: high-resolution in silico anatomization of Spatial Transcriptomic data using Image Analysis"

### Sheet: Marker_genes
Figure	Cluster	Territory	Against all	Data base	Marker gene	Cell type
Figure 3B	0	15	FALSE	ABA	Wfs1	CA1
Figure 3B	1	15	FALSE	panglaodb	Aldoc	Astrocyte
Figure 3B	1	15	FALSE	panglaodb	Nrdg2	Astrocyte
Figure 3B	2	15	FALSE	ABA	Nrip3	CA3
Figure 3B	2	15	FALSE	ABA	Bok	CA3
Figure 3B	3	15	FALSE	NA	NA	CA1
Figure 3B	4	15	FALSE	panglaodb	Lars2	Microglia
Figure 3B	4	15	FALSE	panglaodb	CMSS1	Microglia
Figure 3B	4	15	FALSE	panglaodb	Hexb	Microglia
Figure 3B	5	15	FALSE	panglaodb	Gad1	Neuron
Figure 3B	5	15	FALSE	panglaodb	Gad2	Neuron
Figure 3B	5	15	FALSE	panglaodb	Npy	Neuron
Figure 3B	5	15	FALSE	panglaodb	Nap1l5	Neuron
Figure 3B	6	15	FALSE	ABA	Pcp4	CA2
Figure 3B	6	15	FALSE	ABA	Rgs14	CA2
Figure 3B	6	15	FALSE	ABA	Necab2	CA2
Figure 3B	7	15	FALSE	panglaodb	Ptgds	Oligodendrocyte
Figure 3E	0	40	FALSE	ABA	Scube1	Medial Habenula
Figure 3E	0	40	FALSE	ABA	Nwd2	Medial Habenula
Figure 3E	1	40	TRUE	ABA	Dbi	Third Ventricle
Figure 3E	2	40	TRUE	ABA	Dbi	Third Ventricle
Figure 3E	3	40	FALSE	panglaodb	Sparcl1	Endothelial Cells
Figure 3E	4	40	TRUE	ABA	Cd63	Third Ventricle
Figure 3E	5	40	FALSE	ABA	Tac2	Medial Habenula
Figure 3E	5	40	FALSE	ABA	Nwd2	Medial Habenula
Figure 3E	6	40	FALSE	panglaodb	Ccdc153	Ependymal
Figure 3E	7	40	FALSE	panglaodb	CmSS1	Microglia
Figure 3E	7	40	FALSE	panglaodb	Lars2	Microglia
Figure 3E	7	40	FALSE	panglaodb	Hexb	Microglia
Figure 3E	8	40	FALSE	panglaodb	Ptgds	Oligodendrocyte
Figure 3E	9	40	FALSE	panglaodb	Plp1	Oligodendrocyte
Figure 3I	0	17	FALSE	lifemapsc	Dkk2	Periocular Mesenchyme
Figure 3I	1	17	TRUE	lifemapsc	Gja8	Anterior Lens Epithelial Cells
Figure 3I	2	17	TRUE	lifemapsc	Cryaa	Primary Lens Fiber Cells
Figure 3I	2	17	TRUE	lifemapsc	Crybb1	Primary Lens Fiber Cells
Figure 3I	3	17	FALSE	lifemapsc	Gja8	Anterior Lens Epithelial Cells
Figure 3I	3	17	FALSE	lifemapsc	Cdkn1c	Anterior Lens Epithelial Cells
Figure 3I	4	17	TRUE	lifemapsc	Dkk3	Lens Vesicle Cells
Figure 3I	4	17	TRUE	lifemapsc	Aldh1a1	Lens Vesicle Cells
Figure 3I	5	17	FALSE	lifemapsc	Aldh1a1	Lens Vesicle Cells
Figure 3I	6	17	FALSE	lifemapsc	Sfrp2	Preplacodal Lens Ectoderm Cells
Figure 3I	7	17	TRUE	lifemapsc	Cyraa	Primary Lens Fiber Cells
Figure 3I	7	17	TRUE	lifemapsc	Crybb1	Primary Lens Fiber Cells
Figure 3I	8	17	FALSE	panglaodb	Cmss1	Macrophage
Figure 3I	8	17	FALSE	panglaodb	Hexb	Macrophage
Figure 4B	0	29	FALSE	ABA	NA	DG - Granule Cell Layer
Figure 4B	1	29	FALSE	ABA	NA	DG - Polymorph Layer
